# Haplotype-Resolved DNA Methylation at the *APOE* Locus identifies Allele-Specific Epigenetic Signatures Relevant to Alzheimer’s Disease Risk

**DOI:** 10.1101/2025.07.01.662592

**Authors:** Rylee M. Genner, Melissa Meredith, Abraham Moller, Cory Weller, Kensuke Daida, Alexis Ayuketah, Pilar Alvarez Jerez, Stuart Akeson, Laksh Malik, Breeana Baker, Cedric Kouam, Kimberly Paquette, Stefano Marenco, Pavan Auluck, Ajeet Mandal, Benedict Paten, Xylena Reed, Miten Jain, Mark R. Cookson, Andrew B. Singleton, Mike Nalls, Cornelis Blauwendraat, Kimberley J. Billingsley

## Abstract

The *APOE* gene encodes a key lipid transport protein and plays a central role in Alzheimer’s disease (AD) pathogenesis. Three common *APOE* alleles, ε2 (rs7412(C>T), ε3 (reference), and ε4 (rs429358(T>C)), arise from two coding variants in exon 4 and confer distinct AD risk profiles, with ε4 increasing risk and ε2 providing protection. The ε3-linked *APOE* variant rs769455[T] has also been associated with elevated AD risk in individuals of African ancestry carrying both rs769455[T] and ε4 alleles. These single nucleotide variants (SNVs) reside in a cytosine-phosphate-guanine (CpG) island, which is a region with a higher frequency of CpG sites compared to the rest of the genome. CpG sites are subject to 5-methylcytosine (5mC) methylation by DNA methyltransferases which add a methyl group to the fifth carbon on the cytosine residue of a CpG site. The presence of SNVs can disrupt this process, making these regions prime targets for differential methylation; however, allele-specific methylation patterns in *APOE* remain poorly resolved due to technical limitations of conventional bisulfite and methylation array based methods, including degraded DNA quality, sparse CpG coverage, and lack of haplotype phasing. Here, we leverage high-accuracy long-read sequencing data to generate haplotype-resolved methylation profiles of the *APOE* locus in 332 postmortem brain samples from two ancestrally different cohorts. This includes 201 individuals of European ancestry from the North American Brain Expression Consortium (NABEC), comprising 402 haplotypes (48 ε2 and 58 ε4 alleles), and 131 individuals of African and African admixed ancestry from the Human Brain Core Collection (HBCC), comprising 262 haplotypes (25 ε2, 64 ε4, and 7 rs769455 alleles). A linear regression analysis identified 18 novel differentially methylated CpG sites (DMCs) associated with *APOE* ε2, ε4, and rs769455 within a gene cluster spanning *TOMM40, APOE, APOC1,* and *APOC4-APOC2*. This represents the most comprehensive haplotype-resolved methylation study of *APOE* in human brain tissue to date. Our results uncover distinct allele-specific methylation signatures and demonstrate the power of long-read sequencing for resolving epigenetic variation relevant to AD risk.
